# Dietary variations drive divergent phenotypic, transcriptomic, and metatranscriptomic profiles in *Biomphalaria glabrata*, a schistosomiasis vector snail

**DOI:** 10.1101/2025.09.29.679075

**Authors:** Damilare O. Famakinde, Ciaran Lonergan, Duncan Wells, Geoffrey N. Gobert, Paul McVeigh

## Abstract

**Background:** The freshwater snail *Biomphalaria glabrata* is an important natural vector for the human parasitic trematode *Schistosoma mansoni,* which causes schistosomiasis. In the laboratory, *B. glabrata* are routinely maintained on simple lettuce diets. We aimed to explore and compare the impact of alternative diets on snail performance, global gene expression, and microbiome.

**Methods:** Snails were raised in groups on fresh lettuce (FL), fish food (FF) and artificial snail gel (SG) diet for eight weeks, while measuring dietary impacts on growth, survival, and fecundity. RNA sequencing (RNA-Seq) was performed to correlate dietary phenotypes with changes in the snail transcriptome and associated microbial metatranscriptome.

**Results:** Relative to FL, FF and SG diets markedly enhanced growth, survival, and fecundity, with FF generating the highest fecundity rate. RNA-Seq identified 21,887 nutritionally modulated genes in the snail transcriptome. Fish food (FF) and SG diets drove upregulation of genes associated with antimicrobial immunity, growth, and reproduction, while elevated expression of genes linked to xenobiotic metabolism and oxidative stress was observed in FL-fed snails. Metatranscriptomic analysis identified 104 microbial classes, with a total of twenty-three classes significantly enriched in FF and SG snails, including short-chain fatty acid-producing and nutrient-cycling bacteria. Significant correlation (r = 0.63, *p* = 0.001) linked differentially expressed genes with enriched microbial taxa, highlighting the impact of diet on key snail health and performance metrics.

**Conclusions:** This work is the first nutritranscriptomic analysis of laboratory-bred *B. glabrata*. We describe key insights into the diet–phenotype–transcriptome–microbiome axis, which will inform dietary precision and optimisation for laboratory culture of *B. glabrata*. These data also highlight fundamental aspects of snail biology which could be exploited for molecular snail control approaches.
