## Additional file 3_Table S1 for "Dietary variations drive divergent phenotypic, transcriptomic, and metatranscriptomic profiles in *Biomphalaria glabrata*, a schistosomiasis vector snail"

### Sheet: Parsed_trim_summary
Sample	Symbol	Total_Reads	Reads_Kept	Basepairs_Processed	Basepairs_Kept	Pct_Basepairs_Kept	Unpaired_Reads	Pct_Reads_With_Adapters	Pct_Basepairs_Trimmed	Avg_Read_Length	%GC
PN0551_0017_S17_L001	SG1	63956288	63956288	8398307686	8214398697	97.8102	0	23.5	1.89	130.021	39
PN0551_0018_S18_L001	SG2	51280920	51280920	6712017721	6570520457	97.8919	0	24	1.8	129.591	38
PN0551_0019_S19_L001	SG3	51490866	51490866	6691488360	6555318851	97.965	0	23.95	1.72	128.742	39
PN0551_0020_S20_L001	SG4	54714830	54714830	7137670935	6978566941	97.7709	0	23.95	1.92	129.164	39
PN0551_0021_S21_L001	SG5	57811304	57811304	7592879395	7401639817	97.4813	0	24.4	2.2	129.845	38
PN0551_0022_S22_L001	SG6	54835136	54835136	7260479266	7108256921	97.9034	0	23.85	1.8	131.035	40
PN0551_0023_S23_L001	FF1	54136804	54136804	7124721124	7001860231	98.2756	0	23.4	1.42	130.549	40
PN0551_0024_S24_L001	FF2	56695074	56695074	7485971092	7356763875	98.274	0	23.2	1.43	130.972	39
PN0551_0025_S25_L001	FF3	65503834	65503834	8660576809	8512847064	98.2942	0	23	1.42	131.195	38
PN0551_0026_S26_L001	FF4	60283604	60283604	7990523262	7830739097	98.0003	0	24.05	1.7	131.275	40
PN0551_0027_S27_L001	FF5	63416198	63416198	8412776233	8263575840	98.2265	0	23	1.48	131.628	39
PN0551_0028_S28_L001	FF6	56287460	56287460	7409339539	7262714087	98.0211	0	24	1.67	130.397	36
PN0551_0029_S29_L001	FL1	58255966	58255966	7662776929	7459409351	97.346	0	25.05	2.33	129.884	35
PN0551_0030_S30_L001	FL2	56408082	56408082	7385186181	7169772626	97.0832	0	25.55	2.59	129.099	36
PN0551_0031_S31_L001	FL3	42996030	42996030	5626567482	5468707211	97.1944	0	25.55	2.47	129.071	41
PN0551_0032_S32_L001	FL4	43335520	43335520	5662181071	5544802996	97.927	0	23.1	1.77	129.402	35
PN0551_0033_S33_L001	FL5	46697206	46697206	6126358364	5923951111	96.6961	0	25.85	2.97	129.044	35

### Sheet: Mapping_statistics
Sample	Symbol	Total_Reads	Mapped	Unmapped	Pct_Mapped	Pct_Unmapped	Pct_Unmapped classified on Galaxy PlusPF v2024
PN0551_0017_S17_L001_aligned	SG1	62222744	50230830	11991914	80.73	19.27	16.86
PN0551_0018_S18_L001_aligned	SG2	49986286	39996815	9989471	80.02	19.98	16.53
PN0551_0019_S19_L001_aligned	SG3	50215400	40477252	9738148	80.61	19.39	15.95
PN0551_0020_S20_L001_aligned	SG4	53191160	42795917	10395243	80.46	19.54	16.56
PN0551_0021_S21_L001_aligned	SG5	56014736	43781107	12233629	78.16	21.84	18.05
PN0551_0022_S22_L001_aligned	SG6	53498248	42597496	10900752	79.62	20.38	16.41
PN0551_0023_S23_L001_aligned	FF1	53016910	44742604	8274306	84.39	15.61	14.42
PN0551_0024_S24_L001_aligned	FF2	55521168	46859801	8661367	84.4	15.6	13.82
PN0551_0025_S25_L001_aligned	FF3	64135898	53667000	10468898	83.68	16.32	14.21
PN0551_0026_S26_L001_aligned	FF4	58836212	47254224	11581988	80.31	19.69	16.33
PN0551_0027_S27_L001_aligned	FF5	62012062	52033712	9978350	83.91	16.09	14.15
PN0551_0028_S28_L001_aligned	FF6	54945616	44401877	10543739	80.81	19.19	16.07
PN0551_0029_S29_L001_aligned	FL1	56370168	39506915	16863253	70.08	29.92	17.9
PN0551_0030_S30_L001_aligned	FL2	54408630	34948701	19459929	64.23	35.77	18.04
PN0551_0031_S31_L001_aligned	FL3	41559514	27786948	13772566	66.86	33.14	18.53
PN0551_0032_S32_L001_aligned	FL4	42232082	33352928	8879154	78.98	21.02	19.62
PN0551_0033_S33_L001_aligned	FL5	44859056	25338373	19520683	56.48	43.52	18.85
