## Additional file 7_Table S2 for "Dietary variations drive divergent phenotypic, transcriptomic, and metatranscriptomic profiles in *Biomphalaria glabrata*, a schistosomiasis vector snail"

### Sheet: FL vs FF
Gene ID	Gene name	Protein name	Chr no.	No. exons	Status	log2FC	padj
LOC106073546	BPI.1	Bactericidal permeability-increasing protein	7	16	Up	18.9386	6.07e-100
LOC106065101	PNLIP	Pancreatic triacylglycerol lipase	1	13	Up	13.1585	7.14e-88
LOC106051577	Cu-Zn SOD	Superoxide dismutase [Cu-Zn]	6	7	Up	12.574	4.62e-86
LOC106073545	BPI.2	Bactericidal permeability-increasing protein	7	16	Up	16.0418	3.33e-85
LOC106072034	MUC5AC	Mucin-5AC	11	44	Up	14.1493	7.68e-82
LOC106059147	APLY-A	Aplysianin-A	17	9	Up	11.3184	1.34e-79
LOC106057640	FP1	Adhesive plaque matrix protein	6	4	Up	20.2512	5.89e-77
LOC106073291	ACE	Angiotensin-converting enzyme	1	15	Up	11.0514	7.46e-77
LOC106050462	-	Uncharacterised	9	7	Up	12.048	2.43e-70
LOC106071742	SERPINB3	Serpin B3	17	3	Up	15.052	6.83e-70
LOC106074327	HCY1	Hemocyanin 1	8	23	Up	13.4537	1.85e-60
LOC106071208	TEMPT	Temptin	6	4	Up	14.2124	3.89e-60
LOC106072155	-	Uncharacterised	6	7	Up	16.9065	2.95e-59
LOC106066229	DUF1647	Domain of unknown function 1647	9	8	Up	8.08568	6.85e-58
LOC106076093	-	Uncharacterised	9	12	Up	16.5923	4.59e-57
LOC106054804	VIT	Vitrin/VWFA domain-containing protein	11	10	Up	18.5604	6.52e-55
LOC106062982	VWCE	VWFC and EGF domain-containing protein	13	4	Up	15.2609	7.84e-55
LOC106055785	-	Uncharacterised	15	3	Up	15.1991	2.99e-54
LOC106054522	TYR	Tyrosinase copper-binding domain-containing protein	9	12	Up	18.2062	4.61e-54
LOC106054791	-	Uncharacterised	11	3	Up	16.3295	5.29e-54
LOC106057373	YaJO	1-deoxyxylulose-5-phosphate synthase YajO	12	10	Down	-6.03305	5.82e-92
LOC129922453	C-FACTOR	C-factor	13	4	Down	-4.28743	4.6e-85
LOC106057301	PIR.1	Pirin	8	10	Down	-3.50744	1.96e-71
LOC106068283	GST3.1	Glutathione S-transferase 3-like	8	7	Down	-4.33108	2.06e-63
LOC106072984	MOCS2B	Molybdopterin synthase catalytic subunit 1	1	5	Down	-1.49721	7.88e-52
LOC106061875	GST7.1	Probable glutathione S-transferase 7	8	6	Down	-2.74921	3.58e-50
LOC106077796	GLEC	Galactose-binding lectin domain-containing protein	6	13	Down	-2.16729	3.66e-49
LOC106058003	HTATIP2	Oxidoreductase HTATIP2	10	7	Down	-2.14746	2.55e-47
LOC106064108	AZR	FMN-dependent NADPH-azoreductase	17	3	Down	-2.78044	3.95e-46
LOC106058396	PIF	Protein PIF-like	13	7	Down	-3.41411	3.88e-44
LOC106058395	GOLGA6L24	Golgin subfamily A member 6-like protein 24	13	7	Down	-5.00097	2.96e-43
LOC106062911	-	Uncharacterised	12	2	Down	-4.48224	3.93e-40
LOC106068298	ABHD5	1-acylglycerol-3-phosphate O-acyltransferase ABHD5	7	11	Down	-1.32513	3.6e-39
LOC106070177	NHR1	Nuclear hormone receptor family NR1 subfamily	10	10	Down	-2.05135	7.42e-37
LOC106057231	DLD.1	D-lactate dehydratase	2	7	Down	-1.85973	8.14e-32
LOC106071879	TG	Thyroglobulin type-1 domain-containing protein	9	13	Down	-2.05553	5.5e-31
LOC106060264	-	Uncharacterised	3	4	Down	-1.78378	2.25e-30
LOC106079590	GCLC.1	Glutamate--cysteine ligase catalytic subunit-like	17	17	Down	-2.31334	1.1e-29
LOC106057934	-	Uncharacterised	2	8	Down	-1.77353	1.98e-29
LOC106067481	-	Uncharacterised	11	5	Down	-2.50648	1.14e-28

### Sheet: FL vs SG
Gene ID	Gene name	Protein name	Chr no.	No. exons	Status	log2FC	padj
LOC106079466	NOS	Nitric oxide synthase	12	37	Up	2.61758	5.07e-50
LOC106073546	BPI.1	Bactericidal permeability-increasing protein	7	16	Up	18.4669	1.06e-44
LOC106057640	FP1	Adhesive plaque matrix protein	6	4	Up	19.2594	1.2e-40
LOC106073545	BPI.2	Bactericidal permeability-increasing protein	7	16	Up	15.4482	2.73e-38
LOC129921674	-	Uncharacterised	11	6	Up	4.6695	1.72e-36
LOC106051577	Cu-Zn SOD	Superoxide dismutase [Cu-Zn]	6	7	Up	11.9746	2.28e-35
LOC106073291	ACE	Angiotensin-converting enzyme	1	15	Up	10.235	4.11e-33
LOC106072034	MUC5AC	Mucin-5AC	11	44	Up	13.4395	5.6e-33
LOC106059147	APLY-A	Aplysianin-A	17	9	Up	11.2565	1.41e-32
LOC106065101	PNLIP	Pancreatic triacylglycerol lipase	1	13	Up	12.2899	2.1e-31
LOC106066229	DUF1647	Domain of unknown function 1647	9	8	Up	7.05443	2.62e-31
LOC106071208	TEMPT	Temptin	6	4	Up	13.9438	4.05e-31
LOC106058520	TRISR	Trissin receptor	5	6	Up	3.84964	4.38e-30
LOC106076093	-	Uncharacterised	9	12	Up	15.953	9.34e-28
LOC106067057	MFSD	Major facilitator superfamily profile domain-containing	4	15	Up	2.27005	1.09e-27
LOC106074327	HCY1	Hemocyanin 1	8	23	Up	12.6598	1.25e-27
LOC106072155	-	Uncharacterised	6	7	Up	16.2191	1.69e-27
LOC106071533	SNX27	Sorting nexin-27	1	12	Up	1.74379	2.11e-27
LOC106054791	-	Uncharacterised	11	3	Up	15.9647	2.57e-27
LOC106053048	SERPINB6.1	Serpin B6	17	3	Up	15.7361	2.67e-27
LOC106061875	GST7.1	Probable glutathione S-transferase 7	8	6	Down	-3.42179	1.18e-147
LOC129922453	C-FACTOR	C-factor	13	4	Down	-4.19244	2.69e-83
LOC106057373	YaJO	1-deoxyxylulose-5-phosphate synthase YajO	12	10	Down	-6.39001	5.44e-76
LOC106068283	GST3.1	Glutathione S-transferase 3	8	7	Down	-5.1683	6.65e-73
LOC106064108	AZR	FMN-dependent NADPH-azoreductase	17	3	Down	-3.12624	2.41e-59
LOC106057301	PIR.1	Pirin	8	10	Down	-3.12445	6.85e-52
LOC106058003	HTATIP2	Oxidoreductase HTATIP2	10	7	Down	-2.24771	2.72e-49
LOC106056890	XDH	Xanthine dehydrogenase/oxidase-like	7	42	Down	-3.7644	1.42e-40
LOC106071398	lncRNA	NA*	1	4	Down	-2.45075	2.13e-40
LOC106078889	CRYZ	Zeta-crystallin	16	9	Down	-3.2205	4.29e-40
LOC106072984	MOCS2B	Molybdopterin synthase catalytic subunit 1	1	5	Down	-1.78035	5.57e-36
LOC106057783	CHRNA1	Acetylcholine receptor subunit alpha	8	8	Down	-5.02147	1.64e-33
LOC106058395	GOLGA6L24	Golgin subfamily A member 6-like protein 24	13	7	Down	-5.07506	1.74e-31
LOC106079590	GCLC.1	Glutamate--cysteine ligase catalytic subunit	17	17	Down	-2.39502	1.99e-31
LOC106056253	CPLANE2	Ciliogenesis and planar polarity effector 2	2	7	Down	-1.52116	4.05e-31
LOC106057231	DLD	D-lactate dehydratase	2	7	Down	-1.89386	1.55e-30
LOC106052254	PRDX1	Peroxiredoxin 1	5	12	Down	-1.43267	3.3e-24
LOC106057300	PIR.2	Pirin	8	9	Down	-2.44444	7.15e-23
LOC106071283	DBH	Dopamine beta-hydroxylase	9	12	Down	-1.1589	1.93e-21
LOC106078669	YFEX	Dye-decolorizing peroxidase YfeX	1	12	Down	-1.81716	3.27e-21

### Sheet: SG vs FF
Gene ID	Gene name	Protein name	Chr no.	No. exons	Status	log2FC	padj
LOC106076503	-	Uncharacterised	8	6	Up	2.45959	1.41e-19
LOC106057167	-	Uncharacterised	15	2	Up	6.96094	6.55e-17
LOC106058181	EFHC2	EF hand 2 domain-containing protein	7	4	Up	5.1551	6.15e-14
LOC106075950	MUC2	Mucin-2	4	4	Up	3.22017	1.41e-12
LOC106055274	MCT2	Monocarboxylate transporter 2	14	13	Up	1.29136	4.07e-12
LOC106071022	lncRNA.1	NA*	6	2	Up	2.39175	5.56e-11
LOC106057420	YOAJ	Expansin-YoaJ-like	13	7	Up	2.66457	1.28e-09
LOC106058013	SORL	Sortilin-related receptor	4	12	Up	2.63165	7.45e-09
LOC106072103	-	Uncharacterised	2	14	Up	1.90338	7.45e-09
LOC106073623	SH3b	Sh3_bac_9 domain-containing protein	14	7	Up	2.25319	7.56e-09
LOC106075287	CYP2J2	Cytochrome P450 2J2	13	3	Up	1.94566	9.74e-09
LOC106076387	VLDLR.1	Very low-density lipoprotein receptor	4	7	Up	2.15021	1.53e-08
LOC106066745	GLUD	Glutamate dehydrogenase, mitochondrial	2	12	Up	1.02155	1.53e-08
LOC129922528	GEPRP.1	Glycine, glutamate and proline-rich protein	13	7	Up	2.78287	2.33e-08
LOC106061725	NLGN4	Neuroligin 4	7	10	Up	1.77889	2.33e-08
LOC106060631	CDO1	Cysteine dioxygenase type 1	18	9	Up	3.24742	2.8e-08
LOC129926534	-	Uncharacterised	5	7	Up	1.75885	3e-08
LOC106058955	LDLR	Low-density lipoprotein receptor	4	4	Up	1.74507	4.05e-08
LOC129922665	-	Uncharacterised	14	5	Up	3.10596	5.9e-08
LOC106079873	lncRNA.4	NA*	6	2	Up	1.90369	5.9e-08
LOC106077953	AQP	Aquaporin	7	6	Down	-5.80241	1.3e-23
LOC106060487	SLC34A2	Sodium-dependent phosphate transport protein 2B	7	9	Down	-3.43242	2.2e-18
LOC106058486	CTEN1	Ctenidin-1	7	3	Down	-1.90879	6.91e-16
LOC106058750	lncRNA.2	NA*	1	3	Down	-3.00578	1.14e-10
LOC129922321	lncRNA.3	NA*	1	3	Down	-4.17474	1.28e-09
LOC106060264	-	Uncharacterised	3	4	Down	-1.12835	3.95e-09
LOC106066608	CTEN3	Ctenidin-3	7	3	Down	-1.84348	3.04e-08
LOC106079867	-	Uncharacterised	7	5	Down	-1.7311	6.4e-08
LOC106058717	GPR158/179	G-protein coupled receptor 158/179	7	19	Down	-1.76129	1.1e-07
LOC106069701	AERA	Aerolysin	14	2	Down	-1.36774	1.98e-07
LOC106064993	NLP30	Neuropeptide-like protein 30	5	4	Down	-1.95994	2.83e-07
LOC106070622	CAV1	Caveolin-1	4	2	Down	-1.75586	3.62e-07
LOC106050543	COL12A1.2	Collagen alpha-1(XII) chain	11	9	Down	-4.22496	5.12e-07
LOC106057542	IG-like	Ig-like domain-containing protein	6	11	Down	-2.02488	7.44e-07
LOC106063241	TLR4	Toll-like receptor 4	14	4	Down	-1.44534	1.87e-06
LOC106073993	CHRNA10	Neuronal acetylcholine receptor subunit alpha-10	1	14	Down	-1.14026	1.99e-06
LOC106067584	-	Uncharacterised	13	7	Down	-1.32774	2.21e-06
LOC129927368	lncRNA.8	NA*	7	2	Down	-5.61831	2.78e-06
LOC106059303	BCAT	Branched-chain-amino-acid aminotransferase, cytosolic	10	11	Down	-1.55645	5.16e-06
LOC106055350	-	Uncharacterised	3	6	Down	-2.57246	7.52e-06
