## Additional file 9_Dataset 5 for "Dietary variations drive divergent phenotypic, transcriptomic, and metatranscriptomic profiles in *Biomphalaria glabrata*, a schistosomiasis vector snail"

### Sheet: KEGG_FF_up_Fdr.05
Enrichment FDR	nGenes	Pathway Genes	Fold Enrichment	Pathway	URL	Genes
0.00368894	5	12	6.0097	Path:bgt00604 Glycosphingolipid biosynthesis-ganglio series	http://www.genome.jp/kegg-bin/show_pathway?bgt00604	LOC106055839 LOC106061658 LOC106062646 LOC106069853 LOC106078626
5.62e-08	16	32	5.49458	Path:bgt00071 Fatty acid degradation	http://www.genome.jp/kegg-bin/show_pathway?bgt00071	LOC106051136 LOC106054747 LOC106055817 LOC106056378 LOC106057657 LOC106060215 LOC106062416 LOC106064240 LOC106068083 LOC106068419 LOC106068464 LOC106068479 LOC106069959 LOC106070793 LOC106070835 LOC106077935
4.7e-05	12	30	4.61545	Path:bgt00531 Glycosaminoglycan degradation	http://www.genome.jp/kegg-bin/show_pathway?bgt00531	LOC106054603 LOC106055839 LOC106057424 LOC106057545 LOC106061342 LOC106061658 LOC106062646 LOC106064969 LOC106069853 LOC106072562 LOC106078626 LOC106078628
0.000861138	9	26	4.32698	Path:bgt00650 Butanoate metabolism	http://www.genome.jp/kegg-bin/show_pathway?bgt00650	LOC106056896 LOC106057657 LOC106060215 LOC106061970 LOC106062653 LOC106062895 LOC106063645 LOC106068419 LOC106068464
0.000861138	9	23	4.32698	Path:bgt01040 Biosynthesis of unsaturated fatty acids	http://www.genome.jp/kegg-bin/show_pathway?bgt01040	LOC106054747 LOC106060101 LOC106062719 LOC106064359 LOC106065027 LOC106066061 LOC106068083 LOC106068479 LOC106080202
4.99e-07	20	55	4.00647	Path:bgt01212 Fatty acid metabolism	http://www.genome.jp/kegg-bin/show_pathway?bgt01212	LOC106051136 LOC106054747 LOC106055817 LOC106056378 LOC106057657 LOC106060101 LOC106060215 LOC106062416 LOC106062719 LOC106064240 LOC106064359 LOC106065027 LOC106066061 LOC106068083 LOC106068419 LOC106068464 LOC106068479 LOC106070793 LOC106070835 LOC106077935
0.00105471	10	32	3.84621	Path:bgt00640 Propanoate metabolism	http://www.genome.jp/kegg-bin/show_pathway?bgt00640	LOC106054747 LOC106055383 LOC106056556 LOC106057151 LOC106057657 LOC106060408 LOC106068083 LOC106068419 LOC106068464 LOC106071054
0.00444894	8	29	3.66305	Path:bgt00603 Glycosphingolipid biosynthesis-globo and isoglobo series	http://www.genome.jp/kegg-bin/show_pathway?bgt00603	LOC106055839 LOC106057326 LOC106061658 LOC106066495 LOC106069853 LOC106075043 LOC106078626 LOC106078628
0.0038061	9	29	3.46159	Path:bgt00511 Other glycan degradation	http://www.genome.jp/kegg-bin/show_pathway?bgt00511	LOC106055083 LOC106055839 LOC106058406 LOC106061658 LOC106062646 LOC106063830 LOC106069853 LOC106078626 LOC106078628
8.07e-05	17	58	3.336	Path:bgt00600 Sphingolipid metabolism	http://www.genome.jp/kegg-bin/show_pathway?bgt00600	LOC106050916 LOC106052963 LOC106054574 LOC106055839 LOC106058418 LOC106059368 LOC106061658 LOC106062646 LOC106067306 LOC106067721 LOC106069853 LOC106074781 LOC106078246 LOC106078626 LOC106078628 LOC106079203 LOC106079726
0.00363718	11	37	3.1109	Path:bgt00052 Galactose metabolism	http://www.genome.jp/kegg-bin/show_pathway?bgt00052	LOC106051155 LOC106051398 LOC106051987 LOC106055624 LOC106056375 LOC106057219 LOC106062646 LOC106063545 LOC106064334 LOC106069349 LOC106074439
6.43e-11	48	172	2.99704	Path:bgt04142 Lysosome	http://www.genome.jp/kegg-bin/show_pathway?bgt04142	LOC106050303 LOC106050916 LOC106051097 LOC106051205 LOC106051372 LOC106051554 LOC106051917 LOC106052282 LOC106053783 LOC106054326 LOC106054574 LOC106054603 LOC106055083 LOC106055214 LOC106055359 LOC106055601 LOC106055839 LOC106057050 LOC106057326 LOC106057545 LOC106058406 LOC106058418 LOC106058804 LOC106061192 LOC106061342 LOC106061658 LOC106062551 LOC106062646 LOC106063830 LOC106064353 LOC106064…
0.000174953	19	68	2.89992	Path:bgt00513 Various types of N-glycan biosynthesis	http://www.genome.jp/kegg-bin/show_pathway?bgt00513	LOC106052897 LOC106053624 LOC106054162 LOC106055624 LOC106055839 LOC106056375 LOC106056620 LOC106059159 LOC106059795 LOC106061658 LOC106065209 LOC106069718 LOC106069853 LOC106070692 LOC106074439 LOC106074714 LOC106078626 LOC106078628 LOC106078656
0.00465847	12	47	2.74729	Path:bgt00500 Starch and sucrose metabolism	http://www.genome.jp/kegg-bin/show_pathway?bgt00500	LOC106051155 LOC106051398 LOC106051987 LOC106059117 LOC106060208 LOC106063350 LOC106063545 LOC106070258 LOC106070259 LOC106070279 LOC106077161 LOC106078065
0.0038061	13	51	2.71743	Path:bgt00280 Valine leucine and isoleucine degradation	http://www.genome.jp/kegg-bin/show_pathway?bgt00280	LOC106054133 LOC106057151 LOC106057657 LOC106060215 LOC106060408 LOC106062416 LOC106062895 LOC106063645 LOC106064955 LOC106068419 LOC106068464 LOC106068479 LOC106077935
8.68e-05	24	94	2.65256	Path:bgt04146 Peroxisome	http://www.genome.jp/kegg-bin/show_pathway?bgt04146	LOC106051577 LOC106053342 LOC106054747 LOC106056378 LOC106056891 LOC106057530 LOC106059954 LOC106060101 LOC106061655 LOC106065027 LOC106066061 LOC106067393 LOC106068083 LOC106068419 LOC106068463 LOC106068479 LOC106068542 LOC106069959 LOC106070793 LOC106070835 LOC106071585 LOC106072728 LOC106078649 LOC106079785
0.0038342	14	61	2.58879	Path:bgt00830 Retinol metabolism	http://www.genome.jp/kegg-bin/show_pathway?bgt00830	LOC106050632 LOC106050660 LOC106051926 LOC106052179 LOC106052498 LOC106055160 LOC106059954 LOC106061084 LOC106062365 LOC106062508 LOC106064232 LOC106073075 LOC106078687 LOC106079470
0.00334834	16	73	2.5221	Path:bgt00520 Amino sugar and nucleotide sugar metabolism	http://www.genome.jp/kegg-bin/show_pathway?bgt00520	LOC106051987 LOC106052115 LOC106052123 LOC106055839 LOC106056173 LOC106057273 LOC106061658 LOC106063287 LOC106063350 LOC106064334 LOC106066193 LOC106069853 LOC106073034 LOC106078452 LOC106078626 LOC106078628
0.00368894	22	122	2.11541	Path:bgt04145 Phagosome	http://www.genome.jp/kegg-bin/show_pathway?bgt04145	LOC106051097 LOC106055422 LOC106055736 LOC106056589 LOC106057050 LOC106057302 LOC106061853 LOC106061894 LOC106062046 LOC106063138 LOC106064661 LOC106065507 LOC106065603 LOC106070709 LOC106071169 LOC106072035 LOC106073405 LOC106077492 LOC106077897 LOC106078495 LOC106079911 LOC106080053
1.58e-11	219	1473	1.61117	Path:bgt01100 Metabolic pathways	http://www.genome.jp/kegg-bin/show_pathway?bgt01100	LOC106050535 LOC106050632 LOC106050636 LOC106050660 LOC106050916 LOC106051097 LOC106051127 LOC106051136 LOC106051155 LOC106051181 LOC106051204 LOC106051398 LOC106051926 LOC106051987 LOC106052115 LOC106052123 LOC106052158 LOC106052179 LOC106052498 LOC106052800 LOC106052897 LOC106052963 LOC106053342 LOC106053624 LOC106054084 LOC106054133 LOC106054162 LOC106054191 LOC106054326 LOC106054483 LOC106054…

### Sheet: KEGG_SG_up_all
Enrichment FDR	nGenes	Pathway Genes	Fold Enrichment	Pathway	URL	Genes
0.00182832	12	45	3.81105	Path:bgt00512 Mucin type O-glycan biosynthesis	http://www.genome.jp/kegg-bin/show_pathway?bgt00512	LOC106051358 LOC106054629 LOC106056947 LOC106057765 LOC106059417 LOC106064869 LOC106064870 LOC106066055 LOC106068224 LOC106068871 LOC106069231 LOC106071886
0.00182832	16	68	3.06497	Path:bgt00513 Various types of N-glycan biosynthesis	http://www.genome.jp/kegg-bin/show_pathway?bgt00513	LOC106050804 LOC106051360 LOC106052897 LOC106053624 LOC106055624 LOC106055839 LOC106056620 LOC106059795 LOC106061658 LOC106061690 LOC106065209 LOC106069718 LOC106069853 LOC106070692 LOC106074439 LOC106078656
0.0020832	15	65	3.06822	Path:bgt00514 Other types of O-glycan biosynthesis	http://www.genome.jp/kegg-bin/show_pathway?bgt00514	LOC106050804 LOC106051360 LOC106052897 LOC106054629 LOC106055624 LOC106056947 LOC106057765 LOC106059417 LOC106061690 LOC106064869 LOC106064870 LOC106066055 LOC106068224 LOC106069231 LOC106074439
0.0881424	7	32	3.01708	Path:bgt00071 Fatty acid degradation	http://www.genome.jp/kegg-bin/show_pathway?bgt00071	LOC106051136 LOC106055817 LOC106057657 LOC106062416 LOC106068464 LOC106069959 LOC106077935
0.0881424	12	73	2.37409	Path:bgt00520 Amino sugar and nucleotide sugar metabolism	http://www.genome.jp/kegg-bin/show_pathway?bgt00520	LOC106052115 LOC106052123 LOC106055839 LOC106057273 LOC106061658 LOC106063350 LOC106064334 LOC106066193 LOC106069853 LOC106073034 LOC106075430 LOC106078452
0.0881424	6	26	3.44809	Path:bgt00534 Glycosaminoglycan biosynthesis-heparan sulfate/heparin	http://www.genome.jp/kegg-bin/show_pathway?bgt00534	LOC106055181 LOC106055760 LOC106062579 LOC106066295 LOC106069164 LOC106070909
0.0881424	10	58	2.51423	Path:bgt00601 Glycosphingolipid biosynthesis-lacto and neolacto series	http://www.genome.jp/kegg-bin/show_pathway?bgt00601	LOC106050804 LOC106051360 LOC106052897 LOC106054985 LOC106055624 LOC106057698 LOC106061690 LOC106066538 LOC106074439 LOC106075043
0.109903	6	26	3.14826	Path:bgt00515 Mannose type O-glycan biosynthesis	http://www.genome.jp/kegg-bin/show_pathway?bgt00515	LOC106050804 LOC106051360 LOC106052897 LOC106055624 LOC106061690 LOC106074439
0.148682	6	30	2.8964	Path:bgt00531 Glycosaminoglycan degradation	http://www.genome.jp/kegg-bin/show_pathway?bgt00531	LOC106055839 LOC106057424 LOC106057545 LOC106061342 LOC106061658 LOC106069853
0.156932	5	21	3.17587	Path:bgt00533 Glycosaminoglycan biosynthesis-keratan sulfate	http://www.genome.jp/kegg-bin/show_pathway?bgt00533	LOC106050804 LOC106051360 LOC106052897 LOC106055624 LOC106061690
0.165083	7	37	2.48465	Path:bgt00052 Galactose metabolism	http://www.genome.jp/kegg-bin/show_pathway?bgt00052	LOC106050804 LOC106051360 LOC106051398 LOC106055624 LOC106057219 LOC106064334 LOC106074439
0.179438	3	12	4.52562	Path:bgt00604 Glycosphingolipid biosynthesis-ganglio series	http://www.genome.jp/kegg-bin/show_pathway?bgt00604	LOC106055839 LOC106061658 LOC106069853
0.184074	5	29	2.87341	Path:bgt00030 Pentose phosphate pathway	http://www.genome.jp/kegg-bin/show_pathway?bgt00030	LOC106054084 LOC106063350 LOC106064560 LOC106068737 LOC106075140

### Sheet: KEGG_FL_up_Fdr.05_all
Enrichment FDR	nGenes	Pathway Genes	Fold Enrichment	Pathway	URL	Genes
9.96e-07	16	50	5.24531	Path:bgt00980 Metabolism of xenobiotics by cytochrome P450	http://www.genome.jp/kegg-bin/show_pathway?bgt00980	LOC106050670 LOC106052154 LOC106054059 LOC106056449 LOC106057936 LOC106058637 LOC106058638 LOC106058639 LOC106058642 LOC106058643 LOC106058645 LOC106061875 LOC106063805 LOC106068082 LOC106068283 LOC106079509
3.09e-05	36	270	2.39826	Path:bgt04080 Neuroactive ligand-receptor interaction	http://www.genome.jp/kegg-bin/show_pathway?bgt04080	LOC106050277 LOC106050278 LOC106052864 LOC106053322 LOC106056314 LOC106057783 LOC106057845 LOC106058831 LOC106059011 LOC106059817 LOC106062095 LOC106062576 LOC106065464 LOC106066541 LOC106067211 LOC106067947 LOC106069032 LOC106069323 LOC106070357 LOC106070737 LOC106072027 LOC106072568 LOC106073647 LOC106073838 LOC106073878 LOC106074280 LOC106074986 LOC106075437 LOC106075810 LOC106075876 LOC106076…
4.1e-05	14	52	4.36017	Path:bgt00982 Drug metabolism-cytochrome P450	http://www.genome.jp/kegg-bin/show_pathway?bgt00982	LOC106050670 LOC106052154 LOC106054059 LOC106056449 LOC106058637 LOC106058638 LOC106058639 LOC106058642 LOC106058643 LOC106058645 LOC106061875 LOC106068082 LOC106068283 LOC106079509
6.89e-05	16	67	3.69115	Path:bgt00480 Glutathione metabolism	http://www.genome.jp/kegg-bin/show_pathway?bgt00480	LOC106052154 LOC106054059 LOC106056049 LOC106056449 LOC106058637 LOC106058638 LOC106058639 LOC106058642 LOC106058643 LOC106058645 LOC106061875 LOC106068082 LOC106068283 LOC106071129 LOC106079509 LOC106079590
0.000157236	18	85	3.15827	Path:bgt00983 Drug metabolism-other enzymes	http://www.genome.jp/kegg-bin/show_pathway?bgt00983	LOC106050670 LOC106052154 LOC106053189 LOC106054059 LOC106056449 LOC106056890 LOC106058637 LOC106058638 LOC106058639 LOC106058642 LOC106058645 LOC106059685 LOC106061875 LOC106061888 LOC106062035 LOC106062062 LOC106068082 LOC106068283
