## Additional file 11_Table S3 for "Dietary variations drive divergent phenotypic, transcriptomic, and metatranscriptomic profiles in *Biomphalaria glabrata*, a schistosomiasis vector snail"

### Sheet: Kruskal-Wallis significant taxa
Taxon	p_value	padj
Acidimicrobiia	0.00819218	0.0418364
Actinomycetes	0.00755937	0.0418364
Bacilli	0.00350489	0.0409518
Bacteriovoracia	0.00440867	0.0409518
Candidatus Cloacimonadia	0.00582085	0.0409518
Caudoviricetes	0.00606892	0.0409518
Chlorobiia	0.00810142	0.0418364
Clostridia	0.00350489	0.0409518
Cryptophyceae	0.0014513	0.0409518
Deferribacteres	0.00235401	0.0409518
Desulfobacteria	0.00489147	0.0409518
Desulfobulbia	0.00844774	0.0418364
Desulfuromonadia	0.00187144	0.0409518
Epsilonproteobacteria	0.00606892	0.0409518
Fibrobacteria	0.00454917	0.0409518
Fusobacteriia	0.00656407	0.0409518
Gemmatimonadetes	0.0109004	0.0492888
Halobacteria	0.0101442	0.0479546
Holophagae	0.00281385	0.0409518
Methanomicrobia	0.00336791	0.0409518
Spirochaetia	0.00669405	0.0409518
Terriglobia	0.00635303	0.0409518
Thermotogae	0.00635303	0.0409518

### Sheet: Pairwise Mann–Whitney U signifi
group1	group2	p	Taxon	stars
FL	FF	0.0205662	Acidimicrobiia	*
SG	FL	0.0205662	Acidimicrobiia	*
FL	FF	0.0337183	Actinomycetes	*
SG	FL	0.0243394	Actinomycetes	*
FL	FF	0.0121697	Bacilli	*
SG	FL	0.0121697	Bacilli	*
FL	FF	0.0243394	Bacteriovoracia	*
SG	FF	0.0453276	Bacteriovoracia	*
SG	FL	0.0453276	Bacteriovoracia	*
FL	FF	0.0414892	Candidatus Cloacimonadia	*
SG	FF	0.0288652	Candidatus Cloacimonadia	*
FL	FF	0.0121697	Caudoviricetes	*
SG	FL	0.0121697	Caudoviricetes	*
SG	FL	0.0385967	Chlorobiia	*
FL	FF	0.0121697	Clostridia	*
SG	FL	0.0121697	Clostridia	*
FL	FF	0.0121697	Cryptophyceae	*
SG	FF	0.0121697	Cryptophyceae	*
SG	FL	0.0357638	Cryptophyceae	*
FL	FF	0.0357638	Deferribacteres	*
SG	FF	0.0195978	Deferribacteres	*
SG	FL	0.0195978	Deferribacteres	*
FL	FF	0.0121697	Desulfobacteria	*
SG	FL	0.0121697	Desulfobacteria	*
FL	FF	0.0243394	Desulfobulbia	*
SG	FL	0.0337183	Desulfobulbia	*
FL	FF	0.0121697	Desulfuromonadia	*
SG	FF	0.030639	Desulfuromonadia	*
SG	FL	0.0121697	Desulfuromonadia	*
FL	FF	0.0121697	Epsilonproteobacteria	*
SG	FL	0.0121697	Epsilonproteobacteria	*
FL	FF	0.0205662	Fibrobacteria	*
SG	FL	0.0205662	Fibrobacteria	*
FL	FF	0.0121697	Fusobacteriia	*
SG	FL	0.0121697	Fusobacteriia	*
FL	FF	0.0243394	Gemmatimonadetes	*
SG	FL	0.0337183	Gemmatimonadetes	*
FL	FF	0.0205662	Halobacteria	*
SG	FL	0.0205662	Halobacteria	*
FL	FF	0.0195978	Holophagae	*
SG	FF	0.0195978	Holophagae	*
FL	FF	0.0205662	Methanomicrobia	*
SG	FL	0.0205662	Methanomicrobia	*
FL	FF	0.0121697	Spirochaetia	*
SG	FL	0.0121697	Spirochaetia	*
FL	FF	0.0121697	Terriglobia	*
SG	FL	0.0121697	Terriglobia	*
FL	FF	0.0121697	Thermotogae	*
SG	FL	0.0121697	Thermotogae	*
