## Additional file 12_Dataset 7 for "Dietary variations drive divergent phenotypic, transcriptomic, and metatranscriptomic profiles in *Biomphalaria glabrata*, a schistosomiasis vector snail"

### Sheet: ANCOM-BC result data
	taxon	lfc_(Intercept)	lfc_DietFF	lfc_DietSG	se_(Intercept)	se_DietFF	se_DietSG	W_(Intercept)	W_DietFF	W_DietSG	p_(Intercept)	p_DietFF	p_DietSG	q_(Intercept)	q_DietFF	q_DietSG	diff_(Intercept)	diff_DietFF	diff_DietSG	passed_ss_(Intercept)	passed_ss_DietFF	passed_ss_DietSG	lfc_SG_vs_FF	se_SG_vs_FF	W_SG_vs_FF	p_SG_vs_FF	q_SG_vs_FF
1	Saccharomycetes	0.0699772	0.0059	-0.00168557	0.10421	0.145777	0.145794	0.671502	0.0404727	-0.0115613	0.512829	0.968288	0.990939	0.820743	1	1	FALSE	FALSE	FALSE	TRUE	TRUE	TRUE	-0.00758557	0.206172	-0.0367924	0.970651	0.999861
2	Schizosaccharomycetes	0.176046	-0.0880446	-0.20827	0.282935	0.313894	0.328757	0.622215	-0.280492	-0.633507	0.543802	0.783203	0.536615	0.820743	0.999878	0.90875	FALSE	FALSE	FALSE	TRUE	TRUE	TRUE	-0.120225	0.454544	-0.264496	0.791398	0.999861
3	Malasseziomycetes	0.897139	-1.17574	-1.16367	0.834536	0.848155	0.855129	1.07502	-1.38623	-1.36082	0.300546	0.187359	0.195077	0.771673	0.568725	0.529494	FALSE	FALSE	FALSE	TRUE	TRUE	TRUE	0.0120631	1.20441	0.0100157	0.992009	0.999861
4	Aconoidasida	0.426466	-0.55214	-0.453697	0.17712	0.204779	0.206744	2.40778	-2.69628	-2.19449	0.0304125	0.0173828	0.0455686	0.240765	0.154027	0.254648	FALSE	FALSE	FALSE	FALSE	FALSE	FALSE	0.0984432	0.290994	0.3383	0.735137	0.999861
5	Conoidasida	0.282073	-0.0314471	-0.565276	0.423224	0.451013	0.455155	0.666486	-0.0697255	-1.24194	0.515934	0.945398	0.234661	0.820743	1	0.596363	FALSE	FALSE	FALSE	TRUE	TRUE	TRUE	-0.533829	0.640764	-0.833113	0.404781	0.999861
6	Chlorarachniophyceae	1.5052	-1.75136	-2.3109	0.709532	0.742655	0.993776	2.1214	-2.35824	-2.32537	0.0522206	0.0334337	0.0355936	0.275609	0.226872	0.211337	FALSE	FALSE	FALSE	FALSE	TRUE	FALSE	-0.559538	1.24062	-0.451016	0.651978	0.999861
7	Coscinodiscophyceae	0.327244	-0.579391	-0.145319	0.529908	0.54935	0.619566	0.61755	-1.05468	-0.234549	0.546786	0.309432	0.817954	0.820743	0.664444	1	FALSE	FALSE	FALSE	TRUE	TRUE	TRUE	0.434072	0.828039	0.524217	0.600128	0.999861
8	Bacillariophyceae	1.25114	-1.91348	-1.42893	0.886205	0.90035	0.931903	1.41179	-2.12526	-1.53334	0.17985	0.0518483	0.147475	0.576278	0.273644	0.483108	FALSE	FALSE	FALSE	FALSE	FALSE	TRUE	0.484552	1.29579	0.373943	0.708447	0.999861
9	Cryptophyceae	0.24207	0.0812582	-0.564639	0.14886	0.191557	0.181434	1.62615	0.424198	-3.11209	0.126208	0.677868	0.0076466	0.428205	0.933296	0.102826	FALSE	FALSE	FALSE	FALSE	TRUE	FALSE	-0.645897	0.263842	-2.44804	0.0143634	0.612234
10	Eumycetozoa	0.0124896	0.087893	0.079203	0.210776	0.239426	0.24228	0.0592552	0.367098	0.326907	0.953586	0.719035	0.748575	0.995502	0.962089	1	FALSE	FALSE	FALSE	TRUE	TRUE	TRUE	-0.00868998	0.340624	-0.0255119	0.979647	0.999861
11	Kinetoplastea	0.138231	-0.200763	0.011593	0.147653	0.19611	0.212186	0.936188	-1.02373	0.054636	0.365046	0.323328	0.957201	0.806497	0.667742	1	FALSE	FALSE	FALSE	TRUE	TRUE	TRUE	0.212356	0.288932	0.734969	0.462358	0.999861
12	Gammaproteobacteria	0.310251	-0.410902	-0.265659	0.15798	0.192039	0.194061	1.96386	-2.13968	-1.36894	0.0697203	0.0504773	0.192581	0.348602	0.273644	0.529494	FALSE	FALSE	FALSE	FALSE	FALSE	FALSE	0.145243	0.273018	0.531992	0.594732	0.999861
13	Alphaproteobacteria	0.441651	-0.504689	-0.544173	0.136136	0.168445	0.17515	3.24419	-2.99617	-3.1069	0.00588026	0.00962426	0.00772579	0.0901105	0.114288	0.102826	FALSE	FALSE	FALSE	FALSE	FALSE	FALSE	-0.0394846	0.243004	-0.162485	0.870924	0.999861
14	Betaproteobacteria	0.389762	-0.147051	-0.75479	0.205726	0.253306	0.250053	1.89457	-0.580528	-3.01852	0.0789937	0.570786	0.00920724	0.357352	0.888928	0.102826	FALSE	FALSE	FALSE	FALSE	TRUE	FALSE	-0.607739	0.355936	-1.70744	0.087741	0.999861
15	Bacilli	0.138535	-0.153739	-0.0362946	0.152078	0.184215	0.182149	0.910951	-0.834561	-0.199258	0.37774	0.417979	0.844926	0.815574	0.778588	1	FALSE	FALSE	FALSE	TRUE	TRUE	TRUE	0.117444	0.259063	0.453344	0.650301	0.999861
16	Erysipelotrichia	0.37622	-0.436883	-0.426591	0.197302	0.233547	0.224536	1.90683	-1.87064	-1.89987	0.0772762	0.0824453	0.078246	0.357352	0.340535	0.337881	FALSE	FALSE	FALSE	FALSE	FALSE	FALSE	0.0102928	0.323977	0.0317702	0.974655	0.999861
17	Clostridia	0.0171793	0.0892815	0.0645271	0.134526	0.169105	0.181054	0.127702	0.527966	0.356397	0.900201	0.605791	0.726857	0.957373	0.907598	1	FALSE	FALSE	FALSE	TRUE	TRUE	TRUE	-0.0247544	0.247744	-0.0999194	0.920408	0.999861
18	Tissierellia	0.0912996	-0.0448976	-0.0113017	0.117916	0.160634	0.166125	0.77428	-0.279503	-0.0680309	0.451644	0.783946	0.946723	0.820743	0.999878	1	FALSE	FALSE	FALSE	TRUE	TRUE	TRUE	0.0335959	0.231086	0.145383	0.884409	0.999861
19	Negativicutes	-0.0890081	0.429938	0.0247348	0.0950148	0.377443	0.165592	-0.936781	1.13908	0.149372	0.364751	0.273785	0.883391	0.806497	0.664444	1	FALSE	FALSE	FALSE	TRUE	TRUE	TRUE	-0.405203	0.41217	-0.983098	0.325559	0.999861
20	Mollicutes	-0.0718662	-0.0636118	0.469716	0.200244	0.226979	0.286812	-0.358892	-0.280253	1.63771	0.72503	0.783382	0.123753	0.930782	0.999878	0.419876	FALSE	FALSE	FALSE	TRUE	TRUE	FALSE	0.533327	0.36576	1.45813	0.144804	0.999861
21	Candidatus Izimaplasma	0.258941	-0.330909	-0.240199	0.213238	0.314128	0.310453	1.21433	-1.05342	-0.773706	0.250049	0.314737	0.455412	0.679054	0.664444	0.865282	FALSE	FALSE	FALSE	TRUE	TRUE	TRUE	0.0907106	0.441653	0.205389	0.837268	0.999861
22	Actinomycetes	0.0140147	-0.00302162	0.165796	0.0856615	0.130339	0.146595	0.163606	-0.0231827	1.13098	0.87238	0.981832	0.277066	0.957373	1	0.649077	FALSE	FALSE	FALSE	TRUE	TRUE	FALSE	0.168818	0.196159	0.860616	0.38945	0.999861
23	Acidimicrobiia	-0.608235	0.906681	0.891423	0.153148	0.25604	0.347246	-3.97156	3.54117	2.56713	0.00159532	0.0036171	0.0234209	0.0505184	0.0687249	0.158927	FALSE	FALSE	FALSE	FALSE	FALSE	FALSE	-0.015258	0.431435	-0.0353656	0.971788	0.999861
24	Thermoleophilia	-0.702445	1.09566	1.06111	0.237173	0.42487	0.439244	-2.96174	2.57881	2.41577	0.0414829	0.0614044	0.0730964	0.260409	0.301406	0.33578	FALSE	FALSE	FALSE	TRUE	TRUE	TRUE	-0.0345442	0.611105	-0.0565274	0.954922	0.999861
25	Cyanophyceae	0.109948	-0.076687	-0.0323485	0.126948	0.16817	0.159492	0.866082	-0.45601	-0.202822	0.401045	0.655376	0.842193	0.819069	0.924373	1	FALSE	FALSE	FALSE	TRUE	TRUE	TRUE	0.0443385	0.231773	0.191301	0.848289	0.999861
26	Deinococci	-0.113469	0.147192	0.376785	0.216094	0.248643	0.261873	-0.525089	0.591983	1.43881	0.607737	0.563301	0.172186	0.861717	0.888928	0.511177	FALSE	FALSE	FALSE	TRUE	TRUE	TRUE	0.229593	0.361111	0.635796	0.524909	0.999861
27	Chloroflexia	-0.415832	0.416532	0.7876	0.158121	0.281545	0.293985	-2.62984	1.47945	2.67905	0.023414	0.167079	0.0214445	0.222433	0.566876	0.15671	FALSE	FALSE	FALSE	TRUE	TRUE	FALSE	0.371068	0.407056	0.911588	0.361985	0.999861
28	Flavobacteriia	0.214231	-0.265737	-0.138767	0.156617	0.192058	0.185474	1.36786	-1.38363	-0.748174	0.192911	0.188137	0.466739	0.59118	0.568725	0.869415	FALSE	FALSE	FALSE	FALSE	FALSE	TRUE	0.12697	0.266996	0.475551	0.634395	0.999861
29	Bacteroidia	0.401841	-0.509703	-0.426363	0.224811	0.252877	0.249181	1.78746	-2.01561	-1.71106	0.0955232	0.0634538	0.109126	0.378113	0.301406	0.394993	FALSE	FALSE	FALSE	FALSE	FALSE	FALSE	0.08334	0.355018	0.234748	0.814404	0.999861
30	Sphingobacteriia	0.117981	-0.0655283	-0.0662667	0.264446	0.304575	0.310677	0.446141	-0.215146	-0.213297	0.662318	0.832756	0.83417	0.877165	1	1	FALSE	FALSE	FALSE	TRUE	TRUE	TRUE	-0.000738417	0.435071	-0.00169723	0.998646	0.999861
31	Cytophagia	0.134965	-0.0728976	-0.10702	0.113093	0.160093	0.157433	1.1934	-0.455344	-0.67978	0.252544	0.655843	0.507729	0.679054	0.924373	0.90875	FALSE	FALSE	FALSE	TRUE	TRUE	TRUE	-0.0341224	0.224533	-0.151971	0.87921	0.999861
32	Chitinophagia	0.0431595	-0.0274654	0.107663	0.148886	0.185452	0.193068	0.289883	-0.1481	0.557645	0.776155	0.884376	0.585894	0.957373	1	0.919378	FALSE	FALSE	FALSE	TRUE	TRUE	TRUE	0.135129	0.267708	0.504761	0.613727	0.999861
33	Saprospiria	0.10187	-0.0887666	0.0026171	0.157892	0.198548	0.226896	0.645191	-0.447079	0.0115343	0.529236	0.661657	0.99096	0.820743	0.924373	1	FALSE	FALSE	FALSE	TRUE	TRUE	TRUE	0.0913837	0.301501	0.303095	0.761817	0.999861
34	Chlorobiia	-0.581979	0.247175	1.19307	0.172328	0.351793	0.374626	-3.37716	0.702614	3.1847	0.00703613	0.498325	0.00974144	0.0901105	0.848274	0.102826	FALSE	FALSE	FALSE	FALSE	TRUE	FALSE	0.945896	0.51391	1.84059	0.0656819	0.999861
35	Gemmatimonadetes	-0.0485184	0.220854	0.119098	0.109615	0.154665	0.201687	-0.442625	1.42795	0.59051	0.664799	0.175232	0.56426	0.877165	0.568725	0.90875	FALSE	FALSE	FALSE	TRUE	TRUE	TRUE	-0.101756	0.254163	-0.400356	0.688894	0.999861
36	Fibrobacteria	-0.493726	0.947978	0.552245	0.2079	0.277904	0.284483	-2.37483	3.41118	1.94122	0.0336314	0.00464159	0.0742251	0.245768	0.0734918	0.33578	FALSE	FALSE	FALSE	FALSE	FALSE	FALSE	-0.395733	0.397694	-0.995069	0.319703	0.999861
37	Candidatus Cloacimonadia	-0.813015	1.03993	0	0.237899	0.443094	0.424342	-3.41747	2.34698	0	0.0268424	0.0787752	1	0.23182	0.340166	1	FALSE	FALSE	FALSE	TRUE	FALSE	TRUE	-1.03993	0.613513	-1.69504	0.0900676	0.999861
38	Epsilonproteobacteria	-0.057287	0.182416	0.18238	0.112253	0.146094	0.145617	-0.510336	1.24863	1.25247	0.617767	0.232279	0.230919	0.863057	0.610611	0.596363	FALSE	FALSE	FALSE	TRUE	FALSE	FALSE	-3.60151e-05	0.206271	-0.000174601	0.999861	0.999861
39	Spirochaetia	-0.266762	0.432086	0.526223	0.117624	0.174654	0.16742	-2.26792	2.47395	3.14313	0.0396886	0.0267797	0.00718916	0.260409	0.195698	0.102826	FALSE	FALSE	FALSE	FALSE	FALSE	FALSE	0.0941368	0.241937	0.389096	0.697205	0.999861
40	Fusobacteriia	-0.0959121	0.183145	0.291089	0.131922	0.171481	0.17177	-0.727036	1.06802	1.69464	0.479186	0.303581	0.112261	0.820743	0.664444	0.394993	FALSE	FALSE	FALSE	TRUE	TRUE	FALSE	0.107943	0.242715	0.444732	0.656513	0.999861
41	Desulfuromonadia	-0.422893	0.895782	0.504898	0.113873	0.17155	0.187593	-3.71373	5.22169	2.69146	0.00231358	0.000129357	0.0175475	0.0549476	0.00554832	0.151547	FALSE	TRUE	FALSE	FALSE	TRUE	FALSE	-0.390884	0.254206	-1.53767	0.12413	0.999861
42	Desulfobacteria	-0.0971314	0.17032	0.307369	0.13771	0.179564	0.173283	-0.705334	0.948517	1.77379	0.492172	0.358953	0.0978405	0.820743	0.710427	0.393	FALSE	FALSE	FALSE	TRUE	TRUE	FALSE	0.137049	0.249541	0.549204	0.582866	0.999861
43	Desulfovibrionia	0.0411117	0.110936	-0.0249356	0.122615	0.185029	0.221197	0.335292	0.599557	-0.11273	0.742376	0.558381	0.911845	0.940343	0.888928	1	FALSE	FALSE	FALSE	TRUE	TRUE	TRUE	-0.135871	0.288382	-0.471151	0.637533	0.999861
44	Desulfobulbia	-0.0818808	0.256428	0.178051	0.097962	0.165002	0.157718	-0.835842	1.55409	1.12892	0.417282	0.142473	0.277906	0.819069	0.501294	0.649077	FALSE	FALSE	FALSE	TRUE	FALSE	TRUE	-0.078377	0.228256	-0.343374	0.731317	0.999861
45	Thermodesulfobacteria	-0.00847871	-0.0246763	0.264845	0.20136	0.291752	0.284213	-0.0421072	-0.0845797	0.931853	0.967106	0.93399	0.369782	0.998642	1	0.798393	FALSE	FALSE	FALSE	TRUE	TRUE	TRUE	0.289521	0.407304	0.710823	0.477194	0.999861
46	Planctomycetia	0.150337	-0.202777	-0.0206944	0.142408	0.173997	0.186832	1.05568	-1.16541	-0.110765	0.308994	0.263328	0.913375	0.772486	0.658319	1	FALSE	FALSE	FALSE	TRUE	TRUE	TRUE	0.182082	0.255306	0.713193	0.475726	0.999861
47	Candidatus Brocadiia	-0.926347	1.18308	1.05328	0.174235	0.341193	0.319583	-5.31664	3.46748	3.2958	0.000483119	0.00707681	0.00929195	0.0458963	0.0960425	0.102826	TRUE	FALSE	FALSE	TRUE	FALSE	FALSE	-0.129799	0.467489	-0.277652	0.781279	0.999861
48	Phycisphaerae	-0.0403875	0.412449	-0.217702	0.23944	0.404846	0.390761	-0.168675	1.01878	-0.557122	0.871595	0.347615	0.597597	0.957373	0.702626	0.919378	FALSE	FALSE	FALSE	TRUE	TRUE	TRUE	-0.630151	0.562668	-1.11993	0.262742	0.999861
49	Candidatus Uabimicrobiia	0.0245472	-0.149685	0.29108	0.200073	0.251424	0.290762	0.122691	-0.59535	1.00109	0.904228	0.561831	0.335053	0.957373	0.888928	0.740233	FALSE	FALSE	FALSE	TRUE	TRUE	TRUE	0.440764	0.384391	1.14666	0.251523	0.999861
50	Chlamydiia	0.686947	-0.92822	-0.815648	0.239314	0.261993	0.268601	2.87049	-3.54291	-3.03665	0.0123408	0.0032463	0.00888196	0.130264	0.0687249	0.102826	FALSE	FALSE	FALSE	FALSE	FALSE	FALSE	0.112572	0.375216	0.300018	0.764164	0.999861
51	Holophagae	-1.1446	2.4568	0.988726	0.325666	0.389426	0.494953	-3.51466	6.30878	1.99762	0.00343371	1.92676e-05	0.0655721	0.0652405	0.00183043	0.32786	FALSE	TRUE	FALSE	FALSE	TRUE	FALSE	-1.46808	0.629786	-2.33107	0.0197495	0.612234
52	Terriglobia	-0.573755	0.921822	0.906299	0.13912	0.182305	0.199115	-4.12418	5.05647	4.55165	0.00103224	0.00017521	0.000452274	0.0490315	0.00554832	0.042966	TRUE	TRUE	TRUE	TRUE	TRUE	TRUE	-0.0155226	0.269966	-0.0574984	0.954148	0.999861
53	Thermotogae	-0.368217	0.571955	0.673808	0.173225	0.215617	0.255322	-2.12566	2.65265	2.63905	0.05181	0.0189311	0.0194402	0.275609	0.154027	0.153902	FALSE	FALSE	FALSE	FALSE	FALSE	FALSE	0.101853	0.334186	0.304779	0.760534	0.999861
54	Bacteriovoracia	-0.244198	0.605436	0.221904	0.206119	0.26125	0.275183	-1.18475	2.31745	0.806385	0.257326	0.0374259	0.434526	0.679054	0.23703	0.857873	FALSE	FALSE	FALSE	TRUE	FALSE	TRUE	-0.383532	0.379444	-1.01077	0.312124	0.999861
55	Oligoflexia	-0.0382885	0.154753	0.156214	0.163588	0.297811	0.197641	-0.234055	0.519637	0.790392	0.818331	0.611434	0.442482	0.957373	0.907598	0.857873	FALSE	FALSE	FALSE	TRUE	TRUE	TRUE	0.00146016	0.357426	0.00408521	0.99674	0.999861
56	Candidatus Babeliae	0.0613593	-0.242007	-0.0121249	0.25708	0.423697	0.423578	0.238678	-0.57118	-0.0286249	0.823085	0.598438	0.978535	0.957373	0.907598	1	FALSE	FALSE	FALSE	TRUE	TRUE	FALSE	0.229882	0.599114	0.383704	0.701198	0.999861
57	Deferribacteres	-0.213239	0.147402	0.659259	0.123668	0.18994	0.193696	-1.72429	0.776042	3.40358	0.106654	0.450636	0.00428233	0.405286	0.823277	0.102826	FALSE	FALSE	FALSE	TRUE	TRUE	FALSE	0.511858	0.271285	1.88679	0.0591888	0.999861
58	Aquificae	0.149807	-0.242453	0.020482	0.189725	0.34364	0.307925	0.789601	-0.705544	0.0665164	0.44293	0.492045	0.947907	0.820743	0.848274	1	FALSE	FALSE	FALSE	TRUE	TRUE	TRUE	0.262935	0.461417	0.569842	0.568785	0.999861
59	Caldisericia	-0.249117	0.734509	0.070552	0.246782	0.441133	0.484022	-1.00946	1.66505	0.145762	0.419026	0.237817	0.897474	0.819069	0.610611	1	FALSE	FALSE	FALSE	TRUE	TRUE	TRUE	-0.663957	0.654886	-1.01385	0.310653	0.999861
60	Myxococcia	0.230564	-0.210276	-0.238534	0.242299	0.303092	0.349845	0.951568	-0.693771	-0.681827	0.358674	0.500035	0.507314	0.806497	0.848274	0.90875	FALSE	FALSE	FALSE	TRUE	TRUE	TRUE	-0.0282571	0.462878	-0.0610466	0.951322	0.999861
61	Thermodesulfovibrionia	0.423059	-0.451426	-0.357283	0.20877	0.381393	0.392511	2.02644	-1.18362	-0.910249	0.0891025	0.281327	0.397783	0.368032	0.664444	0.821508	FALSE	FALSE	FALSE	TRUE	TRUE	TRUE	0.0941426	0.54729	0.172016	0.863425	0.999861
62	Nitrospiria	0.217722	-0.262855	-0.21466	0.22864	0.406481	0.40973	0.952248	-0.646659	-0.523905	0.394895	0.553087	0.628032	0.819069	0.888928	0.919378	FALSE	FALSE	FALSE	TRUE	TRUE	TRUE	0.048195	0.577153	0.0835047	0.93345	0.999861
63	Synergistia	0.198633	-0.392622	0.0323117	0.326698	0.366504	0.374421	0.608003	-1.07126	0.0862979	0.552922	0.302172	0.932452	0.820743	0.664444	1	FALSE	FALSE	FALSE	TRUE	TRUE	TRUE	0.424934	0.523943	0.811031	0.417348	0.999861
64	Thermodesulfobiia	-0.0237648	0.0528787	0.216938	0.183337	0.263919	0.254187	-0.129624	0.20036	0.85346	0.898708	0.844081	0.40777	0.957373	1	0.824216	FALSE	FALSE	FALSE	TRUE	TRUE	TRUE	0.164059	0.366421	0.447735	0.654344	0.999861
65	Endomicrobiia	-0.169378	0.388131	0.144534	0.246782	0.441239	0.443367	-0.686347	0.87964	0.325993	0.563383	0.471835	0.775379	0.823406	0.845741	1	FALSE	FALSE	FALSE	TRUE	TRUE	TRUE	-0.243597	0.625513	-0.389436	0.696954	0.999861
66	Deltaproteobacteria	0.0042945	0.0263483	0.0433832	0.233069	0.410162	0.409954	0.0184259	0.0642388	0.105825	0.986182	0.951862	0.920816	1	1	1	FALSE	FALSE	FALSE	TRUE	TRUE	TRUE	0.017035	0.57991	0.0293752	0.976565	0.999861
67	Methanomicrobia	-0.0888691	0.154911	0.299368	0.139599	0.174571	0.170561	-0.636603	0.88738	1.75519	0.534654	0.389865	0.101074	0.820743	0.75586	0.393	FALSE	FALSE	FALSE	TRUE	TRUE	FALSE	0.144457	0.244062	0.591887	0.553927	0.999861
68	Halobacteria	-0.101878	0.276973	0.214165	0.104598	0.177625	0.14849	-0.973995	1.55931	1.44229	0.346589	0.141238	0.171218	0.806497	0.501294	0.511177	FALSE	FALSE	FALSE	TRUE	FALSE	TRUE	-0.0628075	0.231517	-0.271287	0.78617	0.999861
69	Methanobacteria	0.112308	-0.00442964	-0.111292	0.17613	0.205662	0.219882	0.637639	-0.0215385	-0.506145	0.533999	0.98312	0.620631	0.820743	1	0.919378	FALSE	FALSE	FALSE	TRUE	TRUE	TRUE	-0.106863	0.301073	-0.35494	0.722635	0.999861
70	Methanococci	0.276937	-0.0290078	-0.553164	0.335134	0.372804	0.370634	0.826348	-0.07781	-1.49248	0.422467	0.93908	0.157763	0.819069	1	0.499584	FALSE	FALSE	FALSE	TRUE	TRUE	TRUE	-0.524156	0.525692	-0.997077	0.318727	0.999861
71	Thermococci	-0.208591	0.547849	0.245642	0.163165	0.250334	0.234742	-1.27841	2.18847	1.04643	0.221894	0.046085	0.313093	0.638785	0.27363	0.708187	FALSE	FALSE	FALSE	TRUE	FALSE	TRUE	-0.302207	0.343178	-0.880614	0.378527	0.999861
72	Nitrososphaeria	-0.0794436	0.197321	0.230252	0.113674	0.184174	0.187021	-0.698871	1.07138	1.23116	0.496079	0.302119	0.238545	0.820743	0.664444	0.596363	FALSE	FALSE	FALSE	TRUE	TRUE	TRUE	0.0329317	0.262482	0.125463	0.900157	0.999861
73	Thermoprotei	0.306092	-0.349925	-0.314853	0.138198	0.182907	0.180741	2.21488	-1.91313	-1.74202	0.0438584	0.076406	0.103421	0.260409	0.340166	0.393	FALSE	FALSE	FALSE	FALSE	FALSE	FALSE	0.0350717	0.257142	0.13639	0.891513	0.999861
74	Thermoplasmata	0.0604941	-0.0398938	0.0709769	0.128258	0.184831	0.180836	0.471661	-0.215839	0.392494	0.644435	0.832226	0.700604	0.874591	1	1	FALSE	FALSE	FALSE	TRUE	TRUE	TRUE	0.110871	0.258581	0.428766	0.668094	0.999861
75	Candidatus Lokiarchaeia	-0.025201	0.29778	-0.0238942	0.136251	0.169023	0.19122	-0.18496	1.76178	-0.124957	0.855913	0.0999187	0.902334	0.957373	0.390987	1	FALSE	FALSE	FALSE	TRUE	FALSE	TRUE	-0.321674	0.255213	-1.26042	0.20752	0.999861
76	Megaviricetes	-0.222973	0.309994	0.524245	0.133937	0.227792	0.244099	-1.66476	1.36086	2.14767	0.118172	0.195063	0.0497323	0.428205	0.568725	0.262476	FALSE	FALSE	FALSE	TRUE	TRUE	FALSE	0.214252	0.333877	0.641709	0.521062	0.999861
77	Pokkesviricetes	0.186587	-0.141704	-0.184475	0.254156	0.29843	0.308209	0.734143	-0.474833	-0.598538	0.474979	0.642228	0.559041	0.820743	0.924373	0.90875	FALSE	FALSE	FALSE	TRUE	TRUE	TRUE	-0.042771	0.429015	-0.0996959	0.920586	0.999861
78	Caudoviricetes	-0.164781	0.27265	0.396713	0.0900772	0.156249	0.160137	-1.82933	1.74497	2.47734	0.0887253	0.102891	0.0266054	0.368032	0.390987	0.168501	FALSE	FALSE	FALSE	TRUE	FALSE	FALSE	0.124064	0.223736	0.55451	0.57923	0.999861
79	Naldaviricetes	0.242157	-0.0732443	-0.410385	0.43582	0.458014	0.454952	0.555636	-0.159917	-0.90204	0.58723	0.875231	0.382293	0.845255	1	0.807062	FALSE	FALSE	FALSE	TRUE	TRUE	TRUE	-0.337141	0.645568	-0.522239	0.601504	0.999861
80	Ellioviricetes	-0.220576	0.357424	0.406922	0.168373	0.263193	0.2882	-1.31004	1.35803	1.41194	0.212859	0.197557	0.181453	0.631924	0.568725	0.522365	FALSE	FALSE	FALSE	TRUE	TRUE	TRUE	0.0494983	0.390294	0.126823	0.89908	0.999861
81	Oligohymenophorea	0.375035	-0.524863	-0.236763	0.21118	0.371822	0.37832	1.7759	-1.4116	-0.625829	0.12609	0.207764	0.554471	0.428205	0.580518	0.90875	FALSE	FALSE	FALSE	TRUE	TRUE	TRUE	0.288099	0.53045	0.543122	0.587046	0.999861
82	Rhodothermia	-0.0379951	0.119071	0.237422	0.247399	0.430153	0.42968	-0.153578	0.276811	0.552554	0.887691	0.799902	0.619072	0.957373	0.999878	0.919378	FALSE	FALSE	FALSE	TRUE	TRUE	TRUE	0.118351	0.607994	0.194658	0.845661	0.999861
83	Candidatus Desulfofervidia	0.170062	0	-0.008826	0.263584	0.471362	0.472108	0.645191	0	-0.0186949	0.635225	1	0.9881	0.874585	1	1	FALSE	FALSE	FALSE	TRUE	TRUE	TRUE	-0.008826	0.667134	-0.0132297	0.989445	0.999861
84	Verrucomicrobiae	0.518459	-0.681951	-0.709334	0.16186	0.252958	0.241533	3.20314	-2.69591	-2.9368	0.00758825	0.019456	0.0124456	0.0901105	0.154027	0.118234	FALSE	FALSE	FALSE	TRUE	TRUE	TRUE	-0.0273822	0.349751	-0.0782907	0.937597	0.999861
85	Coriobacteriia	0.0271201	-0.0335658	0.0276782	0.224884	0.350812	0.355312	0.120596	-0.0956804	0.0778982	0.906985	0.926128	0.939822	0.957373	1	1	FALSE	FALSE	FALSE	TRUE	TRUE	TRUE	0.061244	0.499315	0.122656	0.90238	0.999861
86	Bdellovibrionia	-0.360638	1.30237	-0.112296	0.2434	0.38912	0.402907	-1.48167	3.34696	-0.278715	0.181983	0.0123019	0.788518	0.576278	0.129853	1	FALSE	FALSE	FALSE	TRUE	TRUE	FALSE	-1.41466	0.560132	-2.52559	0.0115505	0.612234
87	Opitutae	0.0947531	-0.109225	-0.0745185	0.221507	0.389812	0.394786	0.427765	-0.280198	-0.188757	0.68662	0.790548	0.857706	0.893547	0.999878	1	FALSE	FALSE	FALSE	TRUE	TRUE	TRUE	0.0347061	0.554805	0.0625555	0.95012	0.999861
88	Atribacteria	0.172918	-0.297953	-0.173001	0.229405	0.339841	0.345977	0.753767	-0.876744	-0.500035	0.470249	0.403421	0.629048	0.820743	0.7665	0.919378	FALSE	FALSE	FALSE	TRUE	FALSE	TRUE	0.124953	0.484966	0.257653	0.796675	0.999861
89	Archaeoglobi	0.307876	-0.680222	-0.597646	0.286379	0.452411	0.454641	1.07506	-1.50355	-1.31454	0.361113	0.229733	0.280128	0.806497	0.610611	0.649077	FALSE	FALSE	FALSE	TRUE	TRUE	TRUE	0.0825768	0.641384	0.128748	0.897557	0.999861
90	Dictyoglomia	0.0512659	-0.213987	0.0304035	0.317755	0.483255	0.483972	0.161338	-0.442805	0.0628209	0.886652	0.701195	0.955623	0.957373	0.951621	1	FALSE	FALSE	FALSE	TRUE	TRUE	TRUE	0.244391	0.683933	0.357332	0.720843	0.999861
91	Pisoniviricetes	-0.0669317	-0.0643592	0.30514	0.255667	0.44515	0.445844	-0.261793	-0.144579	0.684409	0.817977	0.898298	0.564381	0.957373	1	0.90875	FALSE	FALSE	FALSE	TRUE	TRUE	TRUE	0.369499	0.630029	0.58648	0.557553	0.999861
92	Fimbriimonadia	NA	NA	NA	NA	NA	NA	NA	NA	NA	1	1	1	1	1	1	FALSE	FALSE	FALSE	FALSE	FALSE	FALSE	NA	NA	NA	NA	NA
93	Ignavibacteria	0.047297	0	-0.0731153	0.282185	0.449781	0.450993	0.16761	0	-0.162121	0.875023	1	0.879071	0.957373	1	1	FALSE	FALSE	FALSE	TRUE	FALSE	TRUE	-0.0731153	0.636944	-0.114791	0.908611	0.999861
94	Herviviricetes	-0.0740239	0	0.306032	0.25232	0.431821	0.443407	-0.293373	0	0.690183	0.783829	1	0.528037	0.957373	1	0.90875	FALSE	FALSE	FALSE	TRUE	TRUE	TRUE	0.306032	0.618934	0.49445	0.620988	0.999861
95	Dehalococcoidia	NA	NA	NA	NA	NA	NA	NA	NA	NA	1	1	1	1	1	1	FALSE	FALSE	FALSE	FALSE	FALSE	FALSE	NA	NA	NA	NA	NA
